# A simplified, amplicon-based method for whole genome sequencing of human respiratory syncytial viruses

**DOI:** 10.1101/2022.11.24.516812

**Authors:** Xiaomin Dong, Yi-Mo Deng, Ammar Aziz, Paul Whitney, Julia Clark, Patrick Harris, Catherine Bautista, Anna Maria Costa, Gregory Waller, Andrew J Daley, Megan Wieringa, Tony Korman, Ian G. Barr

**Affiliations:** WHO Collaborating Centre for Reference and Research on Influenza, Royal Melbourne Hospital, at the Peter Doherty Institute for Infection and Immunity, Melbourne, VIC 3000, Australia; Department of Microbiology and Immunology, University of Melbourne, at the Peter Doherty Institute for Infection and Immunity, Melbourne, VIC 3000, Australia; Queensland Childrens Hospital, Brisbane, QLD 4101, Australia; Children’s Health Queensland Hospital & Health Service Brisbane, Brisbane, QLD 4101, Australia; UQ Centre for Clinical Research, Faculty of Medicine, University of Queensland, Herston, QLD 4029, Australia; Central Microbiology, Pathology Queensland, Royal Brisbane & Women’s Hospital, Herston QLD 4006, Australia; Department of Microbiology and Infectious Diseases, The Royal Children’s Hospital Melbourne, Parkville, VIC 3052, Australia; Department of Microbiology, Infection Prevention and Control, The Royal Children’s and Royal Women’s Hospitals, Parkville, VIC 3052, Australia; Monash Health, Clayton, VIC 3168, Australia

**Keywords:** respiratory syncytial virus, whole genome sequencing, one-step multiplex RT-PCR

## Abstract

Human Respiratory Syncytial Virus (RSV) infections pose a significant risk to human health worldwide, especially for young children. Whole genome sequencing (WGS) provides a useful tool for global surveillance to better understand the evolution and epidemiology of RSV and provide essential information that may impact on antibody treatments, antiviral drug sensitivity and vaccine effectiveness. Here we report the development of a rapid and simplified amplicon-based one-step multiplex reverse-transcription polymerase chain reaction (mRT-PCR) for WGS of both human RSV-A and RSV-B viruses. The method requires only two reactions for each sample, which significantly reduces the cost and time compared to other commonly used RSV WGS methods. In silico analysis and laboratory testing revealed that the primers used in the new method covered most of the currently circulating RSV-A and RSV-B. Amplicons generated were suitable for both Illumina and Oxford Nanopore Technologies (ONT) NGS platforms. This new method was tested on 200 clinical samples collected in Australia in 2020 and 2021 with RSV Ct values between 10 and 32. A success rate of 88% with a full coverage for the genome of 99 RSV-A and 77 RSV-B was achieved. This assay is simple to set up, robust, easily scalable in sample preparation and relatively inexpensive, and as such, provides a valuable addition to existing NGS RSV WGS methods.
