## Supplementary Table 1 for "A simplified, amplicon-based method for whole genome sequencing of human respiratory syncytial viruses"

### Sheet: Supplementary Table 1
Sample	Ct value	RSV type	MinION mean coverage depth	MinION median coverage depth	iSeq mean coverage depth	iSeq median coverage depth	Number of bases are different between ONT and Illumina sequencing	Concordance rate in the consensus sequences generated by ONT and Illumina sequencing
Fig4A	15	RSVA	9639	8764	3007	2326	4	0.99974
Fig4B	10	RSVB	13582	11741	2773	2482	3	0.9998
Fig4C_untreated	24	RSVA			406	307
Fig4C_treated	24	RSVA	30312	32596	2229	2572	13	0.99915
Fig4D_untreated	23	RSVB			143	64
Fig4D_treated	23	RSVB	21034	14204	2005	1415	19	0.99875
