## Supplementary Table 2 for "A simplified, amplicon-based method for whole genome sequencing of human respiratory syncytial viruses"

### Sheet: Supplementary Table 2
Designation	Lab number	Collection	Originating_Lab	Type	CT_value	NGS number	Test	GISAID
hRSV/A/Australia/QLD-RBWH031/2021	90002528	2021-01-23	Queensland Childrens Hospital, Brisbane, Australia	A	21	N90002834	G	15773984
hRSV/B/Australia/QLD-RBWH145/2021	90002642	2021-02-22	Queensland Childrens Hospital, Brisbane, Australia	B	20	N90002948	G	15773985
hRSV/A/Australia/QLD-RBWH148/2021	90002645	2021-02-23	Queensland Childrens Hospital, Brisbane, Australia	A	20	N90002951	G	15773986
hRSV/A/Australia/QLD-RBWH225/2021	90002722	2021-03-14	Queensland Childrens Hospital, Brisbane, Australia	A	23	N90003028	G	15773987
hRSV/B/Australia/QLD-RBWH250/2021	90002747	2021-03-22	Queensland Childrens Hospital, Brisbane, Australia	B	17	N90003053	WGS	15773988
hRSV/B/Australia/QLD-RBWH002/2021	90002499	2021-01-02	Queensland Childrens Hospital, Brisbane, Australia	B	25	N90002805	GF	15773989
hRSV/A/Australia/QLD-RBWH005/2021	90002502	2021-01-05	Queensland Childrens Hospital, Brisbane, Australia	A	28	N90002808	GF	15773990
hRSV/A/Australia/QLD-RBWH025/2021	90002522	2021-01-21	Queensland Childrens Hospital, Brisbane, Australia	A	21	N90002828	GF	15773991
hRSV/A/Australia/QLD-RBWH028/2021	90002525	2021-01-23	Queensland Childrens Hospital, Brisbane, Australia	A	22	N90002831	GF	15773992
hRSV/A/Australia/QLD-RBWH043/2021	90002540	2021-01-30	Queensland Childrens Hospital, Brisbane, Australia	A	20	N90002846	GF	15773993
hRSV/A/Australia/QLD-RBWH045/2021	90002542	2021-01-30	Queensland Childrens Hospital, Brisbane, Australia	A	29	N90002848	GF	15773994
hRSV/A/Australia/QLD-RBWH057/2021	90002554	2021-02-03	Queensland Childrens Hospital, Brisbane, Australia	A	22	N90002860	GF	15773995
hRSV/B/Australia/QLD-RBWH103/2021	90002600	2021-02-14	Queensland Childrens Hospital, Brisbane, Australia	B	25	N90002906	GF	15773996
hRSV/A/Australia/QLD-RBWH140/2021	90002637	2021-02-21	Queensland Childrens Hospital, Brisbane, Australia	A	28	N90002943	GF	15773997
hRSV/A/Australia/QLD-RBWH170/2021	90002667	2021-02-28	Queensland Childrens Hospital, Brisbane, Australia	A	28	N90002973	GF	15773998
hRSV/A/Australia/QLD-RBWH194/2021	90002691	2021-03-07	Queensland Childrens Hospital, Brisbane, Australia	A	23	N90002997	GF	15773999
hRSV/A/Australia/QLD-RBWH204/2021	90002701	2021-03-09	Queensland Childrens Hospital, Brisbane, Australia	A	21	N90003007	GF	15774001
hRSV/B/Australia/QLD-RBWH205/2021	90002702	2021-03-09	Queensland Childrens Hospital, Brisbane, Australia	B	21	N90003008	GF	15774002
hRSV/B/Australia/QLD-RBWH207/2021	90002704	2021-03-10	Queensland Childrens Hospital, Brisbane, Australia	B	20	N90003010	GF	15774003
hRSV/B/Australia/QLD-RBWH232/2021	90002729	2021-03-16	Queensland Childrens Hospital, Brisbane, Australia	B	31	N90003035	GF	15774004
hRSV/B/Australia/QLD-RBWH251/2021	90002748	2021-03-22	Queensland Childrens Hospital, Brisbane, Australia	B	23	N90003054	GF	15774005
hRSV/A/Australia/QLD-RBWH256/2021	90002753	2021-03-24	Queensland Childrens Hospital, Brisbane, Australia	A	21	N90003059	GF	15774006
hRSV/A/Australia/QLD-RBWH260/2021	90002757	2021-03-26	Queensland Childrens Hospital, Brisbane, Australia	A	21	N90003063	GF	15774007
hRSV/A/Australia/QLD-RBWH263/2021	90002760	2021-03-27	Queensland Childrens Hospital, Brisbane, Australia	A	29	N90003066	GF	15774008
hRSV/A/Australia/QLD-RBWH267/2021	90002764	2021-03-27	Queensland Childrens Hospital, Brisbane, Australia	A	24	N90003070	GF	15774009
hRSV/A/Australia/QLD-RBWH288/2021	90002785	2021-04-07	Queensland Childrens Hospital, Brisbane, Australia	A	21	N90003091	GF	15774010
hRSV/B/Australia/QLD-RBWH006/2021	90002503	2021-01-06	Queensland Childrens Hospital, Brisbane, Australia	B	20	N90002809	WGS	11817018
hRSV/A/Australia/QLD-RBWH008/2021	90002505	2021-01-08	Queensland Childrens Hospital, Brisbane, Australia	A	17	N90002811	WGS	11817019
hRSV/A/Australia/QLD-RBWH009/2021	90002506	2021-01-09	Queensland Childrens Hospital, Brisbane, Australia	A	17	N90002812	WGS	11817020
hRSV/A/Australia/QLD-RBWH013/2021	90002510	2021-01-13	Queensland Childrens Hospital, Brisbane, Australia	A	21	N90002816	WGS	15774011
hRSV/A/Australia/QLD-RBWH014/2021	90002511	2021-01-13	Queensland Childrens Hospital, Brisbane, Australia	A	21	N90002817	WGS	15774012
hRSV/A/Australia/QLD-RBWH015/2021	90002512	2021-01-13	Queensland Childrens Hospital, Brisbane, Australia	A	15	N90002818	WGS	11817021
hRSV/B/Australia/QLD-RBWH016/2021	90002513	2021-01-14	Queensland Childrens Hospital, Brisbane, Australia	B	17	N90002819	WGS	11817022
hRSV/A/Australia/QLD-RBWH020/2021	90002517	2021-01-17	Queensland Childrens Hospital, Brisbane, Australia	A	16	N90002823	WGS	11817023
hRSV/A/Australia/QLD-RBWH021/2021	90002518	2021-01-17	Queensland Childrens Hospital, Brisbane, Australia	A	17	N90002824	WGS	11817024
hRSV/A/Australia/QLD-RBWH022/2021	90002519	2021-01-18	Queensland Childrens Hospital, Brisbane, Australia	A	17	N90002825	WGS	11817025
hRSV/A/Australia/QLD-RBWH026/2021	90002523	2021-01-22	Queensland Childrens Hospital, Brisbane, Australia	A	16	N90002829	WGS	11817026
hRSV/A/Australia/QLD-RBWH034/2021	90002531	2021-01-26	Queensland Childrens Hospital, Brisbane, Australia	A	17	N90002837	WGS	11817027
hRSV/A/Australia/QLD-RBWH035/2021	90002532	2021-01-27	Queensland Childrens Hospital, Brisbane, Australia	A	16	N90002838	WGS	11817028
hRSV/A/Australia/QLD-RBWH036/2021	90002533	2021-01-28	Queensland Childrens Hospital, Brisbane, Australia	A	22	N90002839	WGS	15774013
hRSV/A/Australia/QLD-RBWH037/2021	90002534	2021-01-28	Queensland Childrens Hospital, Brisbane, Australia	A	28	N90002840	WGS	15774014
hRSV/B/Australia/QLD-RBWH040/2021	90002537	2021-01-29	Queensland Childrens Hospital, Brisbane, Australia	B	19	N90002843	WGS	11817029
hRSV/A/Australia/QLD-RBWH041/2021	90002538	2021-01-29	Queensland Childrens Hospital, Brisbane, Australia	A	17	N90002844	WGS	11817030
hRSV/B/Australia/QLD-RBWH042/2021	90002539	2021-01-30	Queensland Childrens Hospital, Brisbane, Australia	B	18	N90002845	WGS	11817031
hRSV/A/Australia/QLD-RBWH044/2021	90002541	2021-01-30	Queensland Childrens Hospital, Brisbane, Australia	A	17	N90002847	WGS	11817032
hRSV/B/Australia/QLD-RBWH047/2021	90002544	2021-01-31	Queensland Childrens Hospital, Brisbane, Australia	B	17	N90002850	WGS	11817033
hRSV/B/Australia/QLD-RBWH050/2021	90002547	2021-01-31	Queensland Childrens Hospital, Brisbane, Australia	B	20	N90002853	WGS	11817034
hRSV/B/Australia/QLD-RBWH052/2021	90002549	2021-02-01	Queensland Childrens Hospital, Brisbane, Australia	B	17	N90002855	WGS	11817035
hRSV/A/Australia/QLD-RBWH053/2021	90002550	2021-02-02	Queensland Childrens Hospital, Brisbane, Australia	A	16	N90002856	WGS	11817036
hRSV/B/Australia/QLD-RBWH055/2021	90002552	2021-02-03	Queensland Childrens Hospital, Brisbane, Australia	B	15	N90002858	WGS	11817037
hRSV/A/Australia/QLD-RBWH056/2021	90002553	2021-02-03	Queensland Childrens Hospital, Brisbane, Australia	A	16	N90002859	WGS	11817038
hRSV/A/Australia/QLD-RBWH060/2021	90002557	2021-02-04	Queensland Childrens Hospital, Brisbane, Australia	A	15	N90002863	WGS	11817039
hRSV/B/Australia/QLD-RBWH062/2021	90002559	2021-02-05	Queensland Childrens Hospital, Brisbane, Australia	B	18	N90002865	WGS	11817040
hRSV/A/Australia/QLD-RBWH065/2021	90002562	2021-02-05	Queensland Childrens Hospital, Brisbane, Australia	A	16	N90002868	WGS	11817041
hRSV/A/Australia/QLD-RBWH067/2021	90002564	2021-02-07	Queensland Childrens Hospital, Brisbane, Australia	A	15	N90002870	WGS	11817042
hRSV/A/Australia/QLD-RBWH068/2021	90002565	2021-02-07	Queensland Childrens Hospital, Brisbane, Australia	A	16	N90002871	WGS	11817043
hRSV/A/Australia/QLD-RBWH070/2021	90002567	2021-02-08	Queensland Childrens Hospital, Brisbane, Australia	A	21	N90002873	WGS	15774015
hRSV/B/Australia/QLD-RBWH071/2021	90002568	2021-02-08	Queensland Childrens Hospital, Brisbane, Australia	B	14	N90002874	WGS	11817044
hRSV/A/Australia/QLD-RBWH073/2021	90002570	2021-02-08	Queensland Childrens Hospital, Brisbane, Australia	A	15	N90002876	WGS	11817045
hRSV/A/Australia/QLD-RBWH075/2021	90002572	2021-02-09	Queensland Childrens Hospital, Brisbane, Australia	A	14	N90002878	WGS	11817046
hRSV/A/Australia/QLD-RBWH078/2021	90002575	2021-02-09	Queensland Childrens Hospital, Brisbane, Australia	A	21	N90002881	WGS	15774016
hRSV/A/Australia/QLD-RBWH080/2021	90002577	2021-02-10	Queensland Childrens Hospital, Brisbane, Australia	A	25	N90002883	WGS	15774017
hRSV/A/Australia/QLD-RBWH083/2021	90002580	2021-02-10	Queensland Childrens Hospital, Brisbane, Australia	A	22	N90002886	WGS	15774018
hRSV/B/Australia/QLD-RBWH087/2021	90002584	2021-02-11	Queensland Childrens Hospital, Brisbane, Australia	B	15	N90002890	WGS	11817048
hRSV/A/Australia/QLD-RBWH089/2021	90002586	2021-02-12	Queensland Childrens Hospital, Brisbane, Australia	A	15	N90002892	WGS	11817049
hRSV/B/Australia/QLD-RBWH094/2021	90002591	2021-02-13	Queensland Childrens Hospital, Brisbane, Australia	B	26	N90002897	WGS	15774019
hRSV/A/Australia/QLD-RBWH095/2021	90002592	2021-02-13	Queensland Childrens Hospital, Brisbane, Australia	A	20	N90002898	WGS	15774020
hRSV/A/Australia/QLD-RBWH096/2021	90002593	2021-02-13	Queensland Childrens Hospital, Brisbane, Australia	A	20	N90002899	WGS	15774021
hRSV/A/Australia/QLD-RBWH099/2021	90002596	2021-02-13	Queensland Childrens Hospital, Brisbane, Australia	A	22	N90002902	WGS	15774022
hRSV/A/Australia/QLD-RBWH100/2021	90002597	2021-02-14	Queensland Childrens Hospital, Brisbane, Australia	A	22	N90002903	WGS	15774023
hRSV/B/Australia/QLD-RBWH102/2021	90002599	2021-02-14	Queensland Childrens Hospital, Brisbane, Australia	B	15	N90002905	WGS	11817050
hRSV/A/Australia/QLD-RBWH105/2021	90002602	2021-02-15	Queensland Childrens Hospital, Brisbane, Australia	A	22	N90002908	WGS	15774024
hRSV/A/Australia/QLD-RBWH106/2021	90002603	2021-02-15	Queensland Childrens Hospital, Brisbane, Australia	A	26	N90002909	WGS	15774025
hRSV/A/Australia/QLD-RBWH107/2021	90002604	2021-02-15	Queensland Childrens Hospital, Brisbane, Australia	A	25	N90002910	WGS	15774026
hRSV/A/Australia/QLD-RBWH109/2021	90002606	2021-02-15	Queensland Childrens Hospital, Brisbane, Australia	A	20	N90002912	WGS	15774027
hRSV/A/Australia/QLD-RBWH114/2021	90002611	2021-02-15	Queensland Childrens Hospital, Brisbane, Australia	A	15	N90002917	WGS	11817051
hRSV/B/Australia/QLD-RBWH119/2021	90002616	2021-02-16	Queensland Childrens Hospital, Brisbane, Australia	B	21	N90002922	WGS	15774028
hRSV/A/Australia/QLD-RBWH128/2021	90002625	2021-02-17	Queensland Childrens Hospital, Brisbane, Australia	A	20	N90002931	WGS	15774029
hRSV/B/Australia/QLD-RBWH129/2021	90002626	2021-02-17	Queensland Childrens Hospital, Brisbane, Australia	B	15	N90002932	WGS	11817052
hRSV/A/Australia/QLD-RBWH130/2021	90002627	2021-02-18	Queensland Childrens Hospital, Brisbane, Australia	A	16	N90002933	WGS	11817053
hRSV/A/Australia/QLD-RBWH142/2021	90002639	2021-02-21	Queensland Childrens Hospital, Brisbane, Australia	A	24	N90002945	WGS	15774030
hRSV/A/Australia/QLD-RBWH143/2021	90002640	2021-02-22	Queensland Childrens Hospital, Brisbane, Australia	A	21	N90002946	WGS	15774031
hRSV/A/Australia/QLD-RBWH144/2021	90002641	2021-02-22	Queensland Childrens Hospital, Brisbane, Australia	A	20	N90002947	WGS	15774032
hRSV/A/Australia/QLD-RBWH146/2021	90002643	2021-02-23	Queensland Childrens Hospital, Brisbane, Australia	A	23	N90002949	WGS	15774033
hRSV/B/Australia/QLD-RBWH147/2021	90002644	2021-02-23	Queensland Childrens Hospital, Brisbane, Australia	B	23	N90002950	WGS	15774034
hRSV/B/Australia/QLD-RBWH150/2021	90002647	2021-02-23	Queensland Childrens Hospital, Brisbane, Australia	B	15	N90002953	WGS	11817054
hRSV/B/Australia/QLD-RBWH152/2021	90002649	2021-02-23	Queensland Childrens Hospital, Brisbane, Australia	B	17	N90002955	WGS	11817055
hRSV/A/Australia/QLD-RBWH153/2021	90002650	2021-02-23	Queensland Childrens Hospital, Brisbane, Australia	A	27	N90002956	WGS	15774035
hRSV/A/Australia/QLD-RBWH155/2021	90002652	2021-02-24	Queensland Childrens Hospital, Brisbane, Australia	A	16	N90002958	WGS	11817056
hRSV/B/Australia/QLD-RBWH159/2021	90002656	2021-02-25	Queensland Childrens Hospital, Brisbane, Australia	B	17	N90002962	WGS	11817057
hRSV/B/Australia/QLD-RBWH164/2021	90002661	2021-02-26	Queensland Childrens Hospital, Brisbane, Australia	B	21	N90002967	WGS	15774036
hRSV/B/Australia/QLD-RBWH171/2021	90002668	2021-03-01	Queensland Childrens Hospital, Brisbane, Australia	B	24	N90002974	WGS	15774037
hRSV/A/Australia/QLD-RBWH173/2021	90002670	2021-03-01	Queensland Childrens Hospital, Brisbane, Australia	A	23	N90002976	WGS	15774038
hRSV/A/Australia/QLD-RBWH174/2021	90002671	2021-03-01	Queensland Childrens Hospital, Brisbane, Australia	A	27	N90002977	WGS	15774039
hRSV/B/Australia/QLD-RBWH176/2021	90002673	2021-03-02	Queensland Childrens Hospital, Brisbane, Australia	B	13	N90002979	WGS	11817058
hRSV/B/Australia/QLD-RBWH177/2021	90002674	2021-03-02	Queensland Childrens Hospital, Brisbane, Australia	B	23	N90002980	WGS	15774040
hRSV/B/Australia/QLD-RBWH178/2021	90002675	2021-03-03	Queensland Childrens Hospital, Brisbane, Australia	B	18	N90002981	WGS	11817059
hRSV/B/Australia/QLD-RBWH179/2021	90002676	2021-03-03	Queensland Childrens Hospital, Brisbane, Australia	B	21	N90002982	WGS	15774041
hRSV/B/Australia/QLD-RBWH180/2021	90002677	2021-03-03	Queensland Childrens Hospital, Brisbane, Australia	B	16	N90002983	WGS	11817060
hRSV/A/Australia/QLD-RBWH181/2021	90002678	2021-03-04	Queensland Childrens Hospital, Brisbane, Australia	A	21	N90002984	WGS	15774042
hRSV/A/Australia/QLD-RBWH182/2021	90002679	2021-03-04	Queensland Childrens Hospital, Brisbane, Australia	A	24	N90002985	WGS	15774043
hRSV/A/Australia/QLD-RBWH185/2021	90002682	2021-03-05	Queensland Childrens Hospital, Brisbane, Australia	A	17	N90002988	WGS	11817061
hRSV/B/Australia/QLD-RBWH187/2021	90002684	2021-03-06	Queensland Childrens Hospital, Brisbane, Australia	B	23	N90002990	WGS	15774044
hRSV/A/Australia/QLD-RBWH188/2021	90002685	2021-03-06	Queensland Childrens Hospital, Brisbane, Australia	A	23	N90002991	WGS	15774045
hRSV/A/Australia/QLD-RBWH190/2021	90002687	2021-03-06	Queensland Childrens Hospital, Brisbane, Australia	A	19	N90002993	WGS	11817062
hRSV/A/Australia/QLD-RBWH191/2021	90002688	2021-03-07	Queensland Childrens Hospital, Brisbane, Australia	A	24	N90002994	WGS	15774046
hRSV/B/Australia/QLD-RBWH192/2021	90002689	2021-03-07	Queensland Childrens Hospital, Brisbane, Australia	B	18	N90002995	WGS	11817063
hRSV/B/Australia/QLD-RBWH193/2021	90002690	2021-03-07	Queensland Childrens Hospital, Brisbane, Australia	B	17	N90002996	WGS	11817064
hRSV/A/Australia/QLD-RBWH195/2021	90002692	2021-03-08	Queensland Childrens Hospital, Brisbane, Australia	A	24	N90002998	WGS	15774047
hRSV/B/Australia/QLD-RBWH196/2021	90002693	2021-03-08	Queensland Childrens Hospital, Brisbane, Australia	B	24	N90002999	WGS	15774048
hRSV/A/Australia/QLD-RBWH197/2021	90002694	2021-03-08	Queensland Childrens Hospital, Brisbane, Australia	A	20	N90003000	WGS	15774049
hRSV/A/Australia/QLD-RBWH198/2021	90002695	2021-03-08	Queensland Childrens Hospital, Brisbane, Australia	A	20	N90003001	WGS	15774050
hRSV/B/Australia/QLD-RBWH203/2021	90002700	2021-03-09	Queensland Childrens Hospital, Brisbane, Australia	B	23	N90003006	WGS	15774051
hRSV/A/Australia/QLD-RBWH206/2021	90002703	2021-03-10	Queensland Childrens Hospital, Brisbane, Australia	A	18	N90003009	WGS	11817065
hRSV/B/Australia/QLD-RBWH214/2021	90002711	2021-03-11	Queensland Childrens Hospital, Brisbane, Australia	B	24	N90003017	WGS	15774052
hRSV/A/Australia/QLD-RBWH215/2021	90002712	2021-03-11	Queensland Childrens Hospital, Brisbane, Australia	A	19	N90003018	WGS	11817066
hRSV/A/Australia/QLD-RBWH216/2021	90002713	2021-03-11	Queensland Childrens Hospital, Brisbane, Australia	A	20	N90003019	WGS	15774053
hRSV/A/Australia/QLD-RBWH217/2021	90002714	2021-03-11	Queensland Childrens Hospital, Brisbane, Australia	A	26	N90003020	WGS	15774054
hRSV/B/Australia/QLD-RBWH218/2021	90002715	2021-03-11	Queensland Childrens Hospital, Brisbane, Australia	B	13	N90003021	WGS	11817067
hRSV/B/Australia/QLD-RBWH219/2021	90002716	2021-03-11	Queensland Childrens Hospital, Brisbane, Australia	B	27	N90003022	WGS	15774055
hRSV/A/Australia/QLD-RBWH221/2021	90002718	2021-03-12	Queensland Childrens Hospital, Brisbane, Australia	A	23	N90003024	WGS	15774056
hRSV/B/Australia/QLD-RBWH222/2021	90002719	2021-03-12	Queensland Childrens Hospital, Brisbane, Australia	B	26	N90003025	WGS	15774057
hRSV/B/Australia/QLD-RBWH223/2021	90002720	2021-03-13	Queensland Childrens Hospital, Brisbane, Australia	B	18	N90003026	WGS	11817068
hRSV/A/Australia/QLD-RBWH227/2021	90002724	2021-03-15	Queensland Childrens Hospital, Brisbane, Australia	A	17	N90003030	WGS	11817069
hRSV/A/Australia/QLD-RBWH228/2021	90002725	2021-03-15	Queensland Childrens Hospital, Brisbane, Australia	A	20	N90003031	WGS	15774058
hRSV/A/Australia/QLD-RBWH229/2021	90002726	2021-03-15	Queensland Childrens Hospital, Brisbane, Australia	A	19	N90003032	WGS	11817070
hRSV/A/Australia/QLD-RBWH230/2021	90002727	2021-03-15	Queensland Childrens Hospital, Brisbane, Australia	A	18	N90003033	WGS	11817071
hRSV/A/Australia/QLD-RBWH235/2021	90002732	2021-03-16	Queensland Childrens Hospital, Brisbane, Australia	A	21	N90003038	WGS	15774059
hRSV/A/Australia/QLD-RBWH238/2021	90002735	2021-03-17	Queensland Childrens Hospital, Brisbane, Australia	A	24	N90003041	WGS	15774060
hRSV/B/Australia/QLD-RBWH239/2021	90002736	2021-03-17	Queensland Childrens Hospital, Brisbane, Australia	B	23	N90003042	WGS	15774061
hRSV/A/Australia/QLD-RBWH240/2021	90002737	2021-03-17	Queensland Childrens Hospital, Brisbane, Australia	A	20	N90003043	WGS	15774062
hRSV/A/Australia/QLD-RBWH242/2021	90002739	2021-03-18	Queensland Childrens Hospital, Brisbane, Australia	A	21	N90003045	WGS	15774063
hRSV/A/Australia/QLD-RBWH244/2021	90002741	2021-03-18	Queensland Childrens Hospital, Brisbane, Australia	A	16	N90003047	WGS	11817072
hRSV/B/Australia/QLD-RBWH248/2021	90002745	2021-03-21	Queensland Childrens Hospital, Brisbane, Australia	B	17	N90003051	WGS	11817073
hRSV/A/Australia/QLD-RBWH252/2021	90002749	2021-03-22	Queensland Childrens Hospital, Brisbane, Australia	A	20	N90003055	WGS	15774064
hRSV/B/Australia/QLD-RBWH253/2021	90002750	2021-03-23	Queensland Childrens Hospital, Brisbane, Australia	B	16	N90003056	WGS	11817074
hRSV/A/Australia/QLD-RBWH257/2021	90002754	2021-03-24	Queensland Childrens Hospital, Brisbane, Australia	A	20	N90003060	WGS	15774065
hRSV/A/Australia/QLD-RBWH258/2021	90002755	2021-03-25	Queensland Childrens Hospital, Brisbane, Australia	A	27	N90003061	WGS	15774066
hRSV/A/Australia/QLD-RBWH259/2021	90002756	2021-03-25	Queensland Childrens Hospital, Brisbane, Australia	A	23	N90003062	WGS	15774067
hRSV/A/Australia/QLD-RBWH262/2021	90002759	2021-03-26	Queensland Childrens Hospital, Brisbane, Australia	A	21	N90003065	WGS	15774068
hRSV/A/Australia/QLD-RBWH264/2021	90002761	2021-03-27	Queensland Childrens Hospital, Brisbane, Australia	A	19	N90003067	WGS	11817075
hRSV/B/Australia/QLD-RBWH266/2021	90002763	2021-03-27	Queensland Childrens Hospital, Brisbane, Australia	B	23	N90003069	WGS	15774069
hRSV/A/Australia/QLD-RBWH268/2021	90002765	2021-03-28	Queensland Childrens Hospital, Brisbane, Australia	A	24	N90003071	WGS	15774070
hRSV/A/Australia/QLD-RBWH271/2021	90002768	2021-03-29	Queensland Childrens Hospital, Brisbane, Australia	A	20	N90003074	WGS	15774071
hRSV/A/Australia/QLD-RBWH273/2021	90002770	2021-03-30	Queensland Childrens Hospital, Brisbane, Australia	A	19	N90003076	WGS	11817076
hRSV/B/Australia/QLD-RBWH275/2021	90002772	2021-03-30	Queensland Childrens Hospital, Brisbane, Australia	B	17	N90003078	WGS	11817077
hRSV/A/Australia/QLD-RBWH278/2021	90002775	2021-04-01	Queensland Childrens Hospital, Brisbane, Australia	A	19	N90003081	WGS	11817078
hRSV/B/Australia/QLD-RBWH279/2021	90002776	2021-04-02	Queensland Childrens Hospital, Brisbane, Australia	B	17	N90003082	WGS	11817079
hRSV/A/Australia/QLD-RBWH282/2021	90002779	2021-04-04	Queensland Childrens Hospital, Brisbane, Australia	A	18	N90003085	WGS	11817080
hRSV/B/Australia/QLD-RBWH284/2021	90002781	2021-04-05	Queensland Childrens Hospital, Brisbane, Australia	B	14	N90003087	WGS	11817081
hRSV/A/Australia/QLD-RBWH286/2021	90002783	2021-04-06	Queensland Childrens Hospital, Brisbane, Australia	A	19	N90003089	WGS	11817082
hRSV/A/Australia/QLD-RBWH287/2021	90002784	2021-04-06	Queensland Childrens Hospital, Brisbane, Australia	A	12	N90003090	WGS	11817083
hRSV/B/Australia/QLD-RBWH289/2021	90002786	2021-04-08	Queensland Childrens Hospital, Brisbane, Australia	B	10	N90003092	WGS	11817084
hRSV/B/Australia/QLD-RBWH290/2021	90002787	2021-04-09	Queensland Childrens Hospital, Brisbane, Australia	B	17	N90003093	WGS	11817085
hRSV/A/Australia/QLD-RBWH291/2021	90002788	2021-04-12	Queensland Childrens Hospital, Brisbane, Australia	A	18	N90003094	WGS	11817086
hRSV/B/Australia/VIC-MMC001/2020	90000829	2020-12-10	Monash Medical Centre, Clayton, VIC 3168, Australia	B	19	N90002413	WGS	11817110
hRSV/B/Australia/VIC-MMC065/2020	90000831	2020-12-10	Monash Medical Centre, Clayton, VIC 3168, Australia	B	17	N90002415	WGS	11817111
hRSV/B/Australia/VIC-MMC003/2020	90000832	2020-12-11	Monash Medical Centre, Clayton, VIC 3168, Australia	B	19	N90002416	WGS	11817112
hRSV/B/Australia/VIC-MMC066/2020	90000833	2020-12-13	Monash Medical Centre, Clayton, VIC 3168, Australia	B	17	N90002417	WGS	11817113
hRSV/B/Australia/VIC-MMC007/2020	90000837	2020-12-15	Monash Medical Centre, Clayton, VIC 3168, Australia	B	17	N90002419	WGS	11817114
hRSV/B/Australia/VIC-MMC009/2020	90000839	2020-12-16	Monash Medical Centre, Clayton, VIC 3168, Australia	B	19	N90002421	WGS	11817116
hRSV/B/Australia/VIC-MMC011/2020	90000841	2020-12-17	Monash Medical Centre, Clayton, VIC 3168, Australia	B	16	N90002422	WGS	11817117
hRSV/B/Australia/VIC-MMC012/2020	90000842	2020-12-18	Monash Medical Centre, Clayton, VIC 3168, Australia	B	19	N90002423	WGS	11817118
hRSV/B/Australia/VIC-MMC013/2020	90000843	2020-12-18	Monash Medical Centre, Clayton, VIC 3168, Australia	B	19	N90002424	WGS	11817119
hRSV/B/Australia/VIC-MMC020/2020	90000850	2020-12-20	Monash Medical Centre, Clayton, VIC 3168, Australia	B	16	N90002425	WGS	11817120
hRSV/B/Australia/VIC-MMC036/2020	90000866	2020-12-22	Monash Medical Centre, Clayton, VIC 3168, Australia	B	15	N90002426	WGS	11817121
hRSV/B/Australia/VIC-MMC040/2020	90000870	2020-12-23	Monash Medical Centre, Clayton, VIC 3168, Australia	B	20	N90002428	WGS	11817123
hRSV/B/Australia/VIC-MMC037/2020	90000867	2020-12-22	Monash Medical Centre, Clayton, VIC 3168, Australia	B	11	N90002427	WGS	11817122
hRSV/B/Australia/VIC-MMC042/2020	90000872	2020-12-24	Monash Medical Centre, Clayton, VIC 3168, Australia	B	20	N90002429	WGS	11817124
hRSV/B/Australia/VIC-MMC067/2020	90000877	2020-12-28	Monash Medical Centre, Clayton, VIC 3168, Australia	B	18	N90002431	WGS	11817126
hRSV/B/Australia/VIC-MMC047/2020	90000878	2020-12-28	Monash Medical Centre, Clayton, VIC 3168, Australia	B	17	N90002432	WGS	11817127
hRSV/B/Australia/VIC-MMC051/2020	90000882	2020-12-29	Monash Medical Centre, Clayton, VIC 3168, Australia	B	14	N90002433	WGS	11817128
hRSV/B/Australia/VIC-MMC058/2020	90000889	2020-12-31	Monash Medical Centre, Clayton, VIC 3168, Australia	B	15	N90002436	WGS	11817129
hRSV/B/Australia/VIC-MMC006/2021	90000901	2021-01-02	Monash Medical Centre, Clayton, VIC 3168, Australia	B	17	N90002440	WGS	11817130
hRSV/B/Australia/VIC-MMC016/2021	90000911	2021-01-03	Monash Medical Centre, Clayton, VIC 3168, Australia	B	17	N90002441	WGS	11817131
hRSV/B/Australia/VIC-MMC017/2021	90000912	2021-01-02	Monash Medical Centre, Clayton, VIC 3168, Australia	B	17	N90002442	WGS	11817132
hRSV/B/Australia/VIC-MMC024/2021	90000919	2021-01-04	Monash Medical Centre, Clayton, VIC 3168, Australia	B	16	N90002443	WGS	11817133
hRSV/B/Australia/VIC-MMC025/2021	90000920	2021-01-04	Monash Medical Centre, Clayton, VIC 3168, Australia	B	16	N90002444	WGS	11817134
hRSV/B/Australia/VIC-MMC038/2021	90000933	2021-01-06	Monash Medical Centre, Clayton, VIC 3168, Australia	B	18	N90002449	WGS	11817135
hRSV/B/Australia/VIC-MMC052/2021	90000947	2021-01-09	Monash Medical Centre, Clayton, VIC 3168, Australia	B	19	N90002455	WGS	11817139
hRSV/B/Australia/VIC-MMC048/2021	90000943	2021-01-09	Monash Medical Centre, Clayton, VIC 3168, Australia	B	17	N90002453	WGS	11817138
hRSV/B/Australia/VIC-MMC042/2021	90000937	2021-01-07	Monash Medical Centre, Clayton, VIC 3168, Australia	B	16	N90002451	WGS	11817136
hRSV/B/Australia/VIC-MMC046/2021	90000941	2021-01-08	Monash Medical Centre, Clayton, VIC 3168, Australia	B	15	N90002452	WGS	11817137
hRSV/B/Australia/VIC-RCH111/2021	90002307	2021-03-13	Royal Children’s Hospital, Melbourne, VIC 3000, Australia	B	16	N90002360	WGS	11817087
hRSV/A/Australia/VIC-RCH112/2021	90002308	2021-03-13	Royal Children’s Hospital, Melbourne, VIC 3000, Australia	A	16	N90002361	WGS	11817088
hRSV/B/Australia/VIC-RCH062/2021	90002311	2021-03-14	Royal Children’s Hospital, Melbourne, VIC 3000, Australia	B	16	N90002364	WGS	11817089
hRSV/A/Australia/VIC-RCH063/2021	90002312	2021-03-14	Royal Children’s Hospital, Melbourne, VIC 3000, Australia	A	20	N90002365	WGS	11817090
hRSV/A/Australia/VIC-RCH067/2021	90002316	2021-03-20	Royal Children’s Hospital, Melbourne, VIC 3000, Australia	A	16	N90002369	WGS	11817091
hRSV/A/Australia/VIC-RCH081/2021	90002330	2021-03-29	Royal Children’s Hospital, Melbourne, VIC 3000, Australia	A	16	N90002383	WGS	11817096
hRSV/A/Australia/VIC-RCH083/2021	90002332	2021-03-29	Royal Children’s Hospital, Melbourne, VIC 3000, Australia	A	17	N90002385	WGS	11817097
hRSV/B/Australia/VIC-RCH086/2021	90002335	2021-04-04	Royal Children’s Hospital, Melbourne, VIC 3000, Australia	B	16	N90002388	WGS	11817098
hRSV/A/Australia/VIC-RCH092/2021	90002341	2021-04-10	Royal Children’s Hospital, Melbourne, VIC 3000, Australia	A	16	N90002394	WGS	11817099
hRSV/A/Australia/VIC-RCH094/2021	90002343	2021-04-11	Royal Children’s Hospital, Melbourne, VIC 3000, Australia	A	17	N90002396	WGS	11817100
hRSV/A/Australia/VIC-RCH096/2021	90002345	2021-04-17	Royal Children’s Hospital, Melbourne, VIC 3000, Australia	A	18	N90002398	WGS	11817102
hRSV/A/Australia/VIC-RCH097/2021	90002346	2021-04-17	Royal Children’s Hospital, Melbourne, VIC 3000, Australia	A	17	N90002399	WGS	11817103
hRSV/A/Australia/VIC-RCH098/2021	90002347	2021-04-13	Royal Children’s Hospital, Melbourne, VIC 3000, Australia	A	19	N90002400	WGS	11817104
hRSV/A/Australia/VIC-RCH100/2021	90002349	2021-04-18	Royal Children’s Hospital, Melbourne, VIC 3000, Australia	A	17	N90002402	WGS	11817105
hRSV/A/Australia/VIC-RCH101/2021	90002350	2021-04-18	Royal Children’s Hospital, Melbourne, VIC 3000, Australia	A	17	N90002403	WGS	11817106
hRSV/A/Australia/VIC-RCH103/2021	90002352	2021-04-25	Royal Children’s Hospital, Melbourne, VIC 3000, Australia	A	21	N90002405	WGS	11817107
hRSV/A/Australia/VIC-RCH109/2021	90002358	2021-05-09	Royal Children’s Hospital, Melbourne, VIC 3000, Australia	A	17	N90002411	WGS	11817108
hRSV/A/Australia/VIC-RCH110/2021	90002359	2021-05-16	Royal Children’s Hospital, Melbourne, VIC 3000, Australia	A	19	N90002412	WGS	11817109
